# Post-replicative pairing of sister *ter* regions in *Escherichia coli* involves multiple activities of MatP

**DOI:** 10.1101/755397

**Authors:** Estelle Crozat, Catherine Tardin, Maya Salhi, Philippe Rousseau, Armand Lablaine, Tommaso Bertoni, David Holcman, Bianca Sclavi, Pietro Cicuta, François Cornet

## Abstract

The *ter* region of the bacterial chromosome, where replication terminates, is the last to be segregated before cell division in *Escherichia coli*. Delayed segregation is controlled by the MatP protein, which binds to specific sites (*matS*) within ter, and interacts with other proteins such as ZapB. Here, we investigate the role of MatP by combining short-time mobility analyses of the ter locus with biochemical approaches. We find that *ter* mobility is similar to that of a non-*ter* locus, except when sister *ter* loci are paired after replication. This effect depends on MatP, the persistence of catenanes, and ZapB. We characterise MatP/DNA complexes and conclude that MatP binds DNA as a tetramer, but bridging *matS* sites in a DNA-rich environment remains infrequent. We propose that tetramerisation of MatP links *matS* sites with ZapB and/or with non-specific DNA to promote optimal pairing of sister *ter* regions until cell division.
