## Supplementary data 1 for "Post-replicative pairing of sister *ter* regions in *Escherichia coli* involves multiple activities of MatP"

### Sheet: foci nb
Number of foci in each category
	Total	1FL		1FH		2FL		2FH
		M	R	M	R	M	R	M	R
O2T1	6789	3300 (48.6%)		90 (1.3%)		3355 (49.4%)		44 (0.6%)
		1411	1889	54	36	639	2716	10	34
O2 ΔmatP	3057	1227 (40.1%)		8 (0.3%)		1817 (59.4%)		5 (0.2%)
		461	766	2	6	425	1392	1	4
O2 ΔzapB	1749	754 (43.1%)		36 (2.1%)		927 (53%)		32 (1.8%)
		328	426	17	19	203	724	13	19
T4T1	6571	3808 (58%)		1786 (27.2%)		829 (12.6%)		148 (2.3%)
		2744	1064	1374	412	588	241	88	60
T4 ΔmatP	4751	2261 (47.6%)		373 (7.9%)		1993 (41.9%)		124 (2.6%)
		1507	754	258	115	1014	979	49	75
T4 matPΔ20	5501	2723 (49.5%)		1235 (22.5%)		1364 (24.8%)		179 (3.3%)
		1805	918	968	267	813	551	85	94
T4 ΔzapB	4633	2384 (51.5%)		649 (14%)		1419 (30.6%)		181 (3.9%)
		1598	786	475	174	686	733	82	99
