## Supplementary data 2 for "Post-replicative pairing of sister *ter* regions in *Escherichia coli* involves multiple activities of MatP"

### Sheet: Sheet 1
Value of median for each parameter
		1FL		1FH		2FL		2FH
		M	R	M	R	M	R	M	R
O2T1	α	0.1615	0.1750	0.1554	0.1894	0.1762	0.1815	0.1051	0.2227
	Lc	0.0842	0.0862	0.0696	0.0647	0.0830	0.0842	0.0643	0.0657
	Dc	0.0035	0.0035	0.0021	0.0018	0.0033	0.0034	0.0017	0.0017
	Kc	311.4403	294.3189	452.1061	526.2869	317.6698	304.0017	639.1850	557.1440
O2 ΔmatP	α	0.1835	0.1664	0.426	0.1873	0.1432	0.1661	0.0817	0.3733
	Lc	0.0885	0.0877	0.0915	0.0746	0.0881	0.0886	0.0612	0.0692
	Dc	0.0038	0.0039	0.0019	0.0027	0.0040	0.0039	0.0017	0.0018
	Kc	275.7479	282.0329	313.1863	469.5013	279.9068	276.9281	636.9167	473.2509
O2 ΔzapB	α	0.1778	0.194	0.2387	0.2442	0.1834	0.1855	0.2284	0.2258
	Lc	0.0855	0.0863	0.0732	0.0878	0.0838	0.0837	0.0681	0.0724
	Dc	0.0034	0.0033	0.0026	0.0028	0.0034	0.0034	0.0023	0.0021
	Kc	302.1799	290.6792	450.7109	303.4465	307.3850	309.3192	423.0908	426.9873
T4T1	α	0.2041	0.2143	0.2219	0.2183	0.2116	0.1911	0.2014	0.2058
	Lc	0.0815	0.0831	0.0612	0.0664	0.0797	0.0828	0.0615	0.0680
	Dc	0.0029	0.0029	0.0014	0.0015	0.0026	0.0029	0.0016	0.0020
	Kc	331.1281	319.7388	620.3008	553.6959	346.9698	326.5601	573.2770	507.4001
T4 ΔmatP	α	0.2164	0.2199	0.2326	0.2632	0.2353	0.2294	0.2269	0.2721
	Lc	0.0861	0.0838	0.0707	0.0728	0.0873	0.0847	0.0716	0.0750
	Dc	0.0032	0.0030	0.0020	0.0021	0.0032	0.0031	0.0020	0.0021
	Kc	290.5001	308.0737	418.0760	411.3907	279.6119	300.0918	414.3333	352.9066
T4 matPΔ20	α	0.2279	0.2379	0.229	0.2227	0.2338	0.2316	0.187	0.2834
	Lc	0.0859	0.0871	0.0654	0.0714	0.0901	0.0888	0.0652	0.0755
	Dc	0.0032	0.0030	0.0015	0.0019	0.0033	0.0033	0.0018	0.0019
	Kc	291.9304	283.3490	555.4024	448.4882	264.5267	273.0537	525.8672	394.7112
T4 ΔzapB	α	0.2189	0.2291	0.2189	0.2076	0.2297	0.2214	0.222	0.265
	Lc	0.0893	0.0910	0.0631	0.0677	0.0932	0.0913	0.0693	0.0726
	Dc	0.0036	0.0036	0.0015	0.0017	0.0036	0.0035	0.0020	0.0018
	Kc	264.2695	257.9862	575.1565	528.7934	243.0692	256.4854	472.4525	423.3387
