## Supplementary data 3 for "Post-replicative pairing of sister *ter* regions in *Escherichia coli* involves multiple activities of MatP"

### Sheet: Sheet 1
p values of a two-sample Kolmogorov–Smirnov test
Comparison		α	Lc	Dc	Kc
T4 matPΔ20 vs wt (M)	1FH	0.38	3.10-5	2.10-4	2.10-5
	1FL	6.10-5	4.10-9	4.10-6	3.10-9
T4 ΔzapB vs wt (M)	1FH	0.37	0.33	3.10-4	0.06
	1FL	3.10-3	5.10-20	8.10-26	4.10-23
T4 matPΔ20 M vs R	1FH	0.27	1.5 10-4	7. 10-4	2.10-4
	1FL	0.3	0.5	0.02	0.1
T4 ΔzapB M vs R	1FH	0.7	0.049	0.03	0.2
	1FL	0.3	0.09	0.19	0.1
